# Mutational fitness landscapes of diverse human influenza H1N1 neuraminidases

**DOI:** 10.64898/2026.10.07.757144

**Authors:** Qi Wen Teo, Zongjun Mou, Wenkan Liu, Huibin Lv, Kevin J. Mao, Jessica J. Huang, Yang Wei Huan, Ruipeng Lei, Akshita B. Gopal, Arjun Mehta, Emily X. Ma, Xinghong Dai, Nicholas C. Wu

## Abstract

While neuraminidase (NA) is emerging as a promising influenza vaccine target, it evolves rapidly and undergoes antigenic drift. However, our understanding of its evolutionary constraints remains limited. Here, we systematically quantified the replication fitness effects of >6,000 mutations for each of three antigenically diverse H1N1 NAs using deep mutational scanning. Moderate correlations among H1N1 NA fitness landscapes revealed mutations with strain-dependent replication fitness effects. Additionally, cross-subtype comparison between N1 and N2 NAs uncovered similar epistatic effects that were enriched in the C-terminal interprotomer interface. We also showed that NA mutational fitness strongly correlated between *in vivo* and *in vitro*. Characterization of 40 individually constructed NA mutants further demonstrated that NA mutational fitness depended more on its surface protein expression than on its total protein expression or endoplasmic reticulum stress induction. Overall, the large dataset generated in this work provides critical insights into the evolutionary constraints of NA.
