## Supplementary material for "Mutational fitness landscapes of diverse human influenza H1N1 neuraminidases": Table S2

### Sheet: Sheet1
	Mar43 NA
Data collection and processing
Magnification	130000
Voltage (kV)	300
Electron exposure (e-/Å2)	50
Defocus range (μm)	−0.8 ～ −1.5
Pixel size (Å)	0.66
Symmetry imposed	C4
Initial particle images (no.)	977060
Final particle images (no.)	168895
Map resolution (Å)	1.82
FSC threshold 0.143
Refinement
Initial model used (PDB code)	9DPC
Model composition
Non-hydrogen atoms	2998
Protein residues	387
R.m.s. deviations
Bond lengths (Å)	0.002
Bond angles (°)	0.581
Validation
MolProbity score	0.91
Clashscore	1.2
Poor rotamers (%)	0.61
Ramachadran plot
Favored (%)	97.66
Allowed (%)	2.08
Disallowed (%)	0.26
PDB code	10TB
EMDB code	EMD-75452
